# Agreement between two large pan-cancer CRISPR-Cas9 gene dependency datasets

**DOI:** 10.1101/604447

**Authors:** Joshua M. Dempster, Clare Pacini, Sasha Pantel, Fiona M. Behan, Thomas Green, John Krill-Burger, Charlotte M. Beaver, Scott T. Younger, Victor Zhivich, Hanna Najgebauer, Felicity Allen, Emanuel Gonçalves, Rebecca Shepherd, John G. Doench, Kosuke Yusa, Francisca Vazquez, Leopold Parts, Jesse S. Boehm, Todd R. Golub, William C. Hahn, David E. Root, Mathew J. Garnett, Francesco Iorio, Aviad Tsherniak

## Abstract

Genome-scale CRISPR-Cas9 viability screens performed in cancer cell lines provide a systematic approach to identify cancer dependencies and new therapeutic targets. As multiple large-scale screens become available, a formal assessment of the reproducibility of these experiments becomes necessary. We analyzed data from recently published pan-cancer CRISPR-Cas9 screens performed at the Broad and Sanger institutes. Despite significant differences in experimental protocols and reagents, we found that the screen results are highly concordant across multiple metrics with both common and specific dependencies jointly identified across the two studies. Furthermore, robust biomarkers of gene dependency found in one dataset are recovered in the other. Through further analysis and replication experiments at each institute, we found that batch effects are driven principally by two key experimental parameters: the reagent library and the assay length. These results indicate that the Broad and Sanger CRISPR-Cas9 viability screens yield robust and reproducible findings.
