## Supplemental Table 1 for "Agreement between two large pan-cancer CRISPR-Cas9 gene dependency datasets"

### Sheet: S Table 1 - Exp Pipelines
	Supplementary Table 1 - Experimental pipelines' specifications
		Broad	Sanger
	Cas9 Line Generation	Lines frozen after activity assay	Lines frozen after activity assay
	Replicates	3	2 or 3
	Library	Avana4*	KY Human V1.0** and V1.1***
	Total number of guides	74687	90,709 & 101,094
	Guides/Genes	4	5 & 5 or 10
	Fluorescent marker	None	BFP
	Culture Medium	Provider specified	Conditioned to fixed formula of RPMI or DMEM
	Transduction	Spin-fection; 500 cells/guide	No centrifugation; 100 cells/guide
	Selection	Puromycin after 24 hours, puromycin+blasticidin for 7 days	Puromycin after 72 hours for 4 days
	Assay Duration	21 days	14 days
	PCR cycles	1 round	2 rounds
	Sequencing technology	Illumina; Sequencing diversity from staggered PCR; 50bp SE	Illumina; Custom sequencing primer; 19bp SE
	Baseline sgRNA Read Count	library plasmid sgRNA counts	library plasmid sgRNA counts
	Batches per cell line	Multiple	Unique
	* Meyers RM, Bryan JG, McFarland JM, Weir BA. Computational correction of copy number effect improves specificity of CRISPR–Cas9 essentiality screens in cancer cells. Nature. 2017.
	** Tzelepis K, Koike-Yusa H, De Braekeleer E, Li Y, Metzakopian E, Dovey OM, et al. A CRISPR Dropout Screen Identifies Genetic Vulnerabilities and Therapeutic Targets in Acute Myeloid Leukemia. Cell Rep. 2016;17:1193–205.
	*** Behan et al, Nature [In press]
