## Supplemental Table 2 for "Agreement between two large pan-cancer CRISPR-Cas9 gene dependency datasets"

### Sheet: Overlap
CMP_ID	BROAD_ID	Cell line Name	Cosmic identifier
SIDM00136	ACH-000552	HT-29	905939
SIDM00841	ACH-000651	SW620	905962
SIDM00980	ACH-000948	23132-87	910924
SIDM00803	ACH-000411	769-P	910922
SIDM00797	ACH-000788	A2058	906792
SIDM00899	ACH-000222	AsPC-1	910702
SIDM00898	ACH-000248	AU565	910704
SIDM00986	ACH-000548	BHY	753535
SIDM00485	ACH-000794	BICR22	1240121
SIDM00501	ACH-001332	BICR78	1240122
SIDM01233	ACH-000009	C2BBe1	910700
SIDM00937	ACH-000832	CAL-27	910916
SIDM00942	ACH-000518	CAL-33	753541
SIDM00957	ACH-000350	COLO-678	910689
SIDM00512	ACH-000662	COR-L23	687780
SIDM00950	ACH-000243	DAN-G	1290797
SIDM00831	ACH-000207	Detroit562	906837
SIDM01052	ACH-000308	EFO-21	911905
SIDM01051	ACH-000936	EFO-27	906852
SIDM01044	ACH-000585	EPLC-272H	753556
SIDM00861	ACH-000906	ES-2	1240128
SIDM00539	ACH-001496	ESO26	1503366
SIDM00860	ACH-000846	FADU	906863
SIDM01041	ACH-001500	FLO-1	1503361
SIDM00598	ACH-000843	HARA	1240142
SIDM01072	ACH-000878	HCC-15	1240143
SIDM00866	ACH-000374	HCC1143	749710
SIDM00875	ACH-000624	HCC1806	907047
SIDM00874	ACH-000223	HCC1937	749714
SIDM00872	ACH-000859	HCC1954	749709
SIDM00290	ACH-000847	HGC-27	907055
SIDM00133	ACH-000861	HOP-62	905972
SIDM00135	ACH-000148	Hs-578-T	905957
SIDM00589	ACH-000778	HSC-3	907061
SIDM00541	ACH-000926	HT55	907287
SIDM00533	ACH-000118	HuP-T3	907285
SIDM00305	ACH-000132	JHOS-2	1479995
SIDM00303	ACH-000584	JHOS-4	1480359
SIDM01037	ACH-000711	JIMT-1	1298157
SIDM00686	ACH-000293	KLE	924187
SIDM00150	ACH-000969	KM12	905989
SIDM00608	ACH-000714	KMS-11	1659817
SIDM00606	ACH-000858	KNS-62	753569
SIDM00571	ACH-000108	KP-3	1298219
SIDM00301	ACH-000265	KP-4	753572
SIDM00556	ACH-000227	KP-N-YN	907314
SIDM00554	ACH-000524	KURAMOCHI	909975
SIDM01032	ACH-000823	KYSE-140	753573
SIDM01031	ACH-000855	KYSE-150	907317
SIDM01029	ACH-000873	KYSE-270	907319
SIDM01028	ACH-000809	KYSE-410	753574
SIDM01027	ACH-000865	KYSE-450	907320
SIDM01026	ACH-000824	KYSE-510	907321
SIDM01025	ACH-000637	KYSE-520	753575
SIDM01024	ACH-000784	KYSE-70	753576
SIDM00312	ACH-000183	L-363	924239
SIDM00548	ACH-000769	LK-2	687787
SIDM00839	ACH-000950	LoVo	907790
SIDM00340	ACH-000204	LP-1	907791
SIDM00681	ACH-000252	LS-1034	917486
SIDM00680	ACH-000957	LS-180	998189
SIDM00677	ACH-000007	LS-513	907795
SIDM00339	ACH-000787	LXF-289	753592
SIDM00008	ACH-000796	MCAS	1240171
SIDM00148	ACH-000019	MCF7	905946
SIDM00630	ACH-000876	MDA-MB-415	924240
SIDM00629	ACH-000573	MDA-MB-436	1240172
SIDM00272	ACH-000910	MDA-MB-453	908122
SIDM00505	ACH-000601	MIA-PaCa-2	724870
SIDM00649	ACH-000510	NCI-H1299	724831
SIDM00750	ACH-000869	NCI-H1568	1298348
SIDM00745	ACH-000035	NCI-H1650	687800
SIDM00762	ACH-000414	NCI-H1944	1240185
SIDM00753	ACH-000781	NCI-H2023	1240187
SIDM00708	ACH-000841	NCI-H2087	724834
SIDM00716	ACH-000481	NCI-H2170	687815
SIDM00138	ACH-000900	NCI-H23	905942
SIDM00137	ACH-000337	NCI-H3122	1240190
SIDM00117	ACH-000837	NCI-H322M	905967
SIDM01130	ACH-000395	NCI-H520	908443
SIDM01147	ACH-000427	NCI-N87	908461
SIDM00572	ACH-000911	NUGC-3	908455
SIDM00444	ACH-001368	OACM5-1	1503363
SIDM00446	ACH-000113	OCI-AML2	910947
SIDM00462	ACH-000336	OCI-AML3	1290455
SIDM00478	ACH-000544	OE21	1298359
SIDM00477	ACH-000383	OE33	910549
SIDM01141	ACH-000291	OV-90	1240197
SIDM00091	ACH-001151	OVCAR-5	905969
SIDM00090	ACH-000696	OVCAR-8	905991
SIDM00238	ACH-000947	OVK-18	1480371
SIDM01137	ACH-000235	PANC-04-03	1298476
SIDM01135	ACH-000060	PANC-10-05	925348
SIDM00237	ACH-000030	PC-14	753608
SIDM00473	ACH-000619	PE-CA-PJ15	1240207
SIDM00469	ACH-000320	PSN1	910546
SIDM00353	ACH-000505	RKN	1298539
SIDM01090	ACH-000943	RKO	909698
SIDM00087	ACH-000817	RPMI-8226	905964
SIDM01081	ACH-000238	SCC-4	910904
SIDM01112	ACH-000748	SJSA-1	909717
SIDM00483	ACH-001654	SK-GT-4	1503365
SIDM01103	ACH-000665	SK-MES-1	909728
SIDM01101	ACH-000260	SK-N-AS	724828
SIDM01100	ACH-000366	SK-N-DZ	688086
SIDM01099	ACH-000341	SK-N-FI	688087
SIDM00373	ACH-000974	SNG-M	909735
SIDM01146	ACH-000932	SNU-1	908444
SIDM00371	ACH-000652	SUIT-2	1240219
SIDM01163	ACH-000677	SW1573	724878
SIDM00837	ACH-000958	SW48	909751
SIDM00833	ACH-000421	SW837	909755
SIDM00419	ACH-000424	TC-71	1240221
SIDM00349	ACH-000318	TE-10	753622
SIDM00250	ACH-000917	TE-4	1503371
SIDM00347	ACH-000408	TE-5	735784
SIDM00326	ACH-000452	TE-8	753623
SIDM00325	ACH-000694	TE-9	946353
SIDM01169	ACH-000885	TOV-21G	1240222
SIDM00111	ACH-000232	U251	905983
SIDM00998	ACH-000137	8-MG-BA	687562
SIDM00210	ACH-000657	A2780	906804
SIDM00903	ACH-000681	A549	905949
SIDM00850	ACH-000880	AGS	906790
SIDM00933	ACH-000856	CAL-51	910927
SIDM00212	ACH-000464	CAS-1	910943
SIDM00910	ACH-000120	CHP-212	906820
SIDM00947	ACH-000244	DK-MG	906839
SIDM01043	ACH-000913	ESS-1	907000
SIDM01055	ACH-000098	GAMG	906868
SIDM00581	ACH-000738	GB-1	687568
SIDM00273	ACH-000756	GI-1	906871
SIDM00884	ACH-000699	HCC1395	749712
SIDM00666	ACH-000067	Hs-683	1240150
SIDM00607	ACH-000622	KNS-42	907282
SIDM00146	ACH-000768	MDA-MB-231	905960
SIDM00564	ACH-000527	OVISE	1240198
SIDM01139	ACH-000042	PANC-02-03	1298475
SIDM00084	ACH-000376	SF295	905985
SIDM01097	ACH-001193	SK-PN-DW	909731
SIDM00782	ACH-000381	T84	909761
SIDM01171	ACH-000571	T98G	687586
SIDM01189	ACH-000075	U-87-MG	687590
SIDM00316	ACH-000469	YH-13	909905
SIDM00982	ACH-000323	42-MG-BA	687561
SIDM00628	ACH-000849	MDA-MB-468	908123
SIDM00527	ACH-000935	MDST8	1240173
