## Supplemental Table 3 for "Agreement between two large pan-cancer CRISPR-Cas9 gene dependency datasets"

### Sheet: CommonDependencies_Broad
gene
AAMP
AARS
AARS2
AATF
ABCE1
ABCF1
ABHD11
ACIN1
ACTL6A
ACTR10
ACTR2
ACTR6
ACTR8
AFG3L2
AGAP6
AHCY
AK6
AKIRIN2
ALDOA
ALG1
ALG11
ALG14
ALG2
ALYREF
ANAPC11
ANAPC15
ANAPC2
ANAPC4
ANAPC5
ANKLE2
ANLN
AP4S1
APOC1
AQP7
AQR
ARCN1
ARFRP1
ARGLU1
ARHGAP23
ARID3B
ARIH1
ARL2
ARMC7
ARPC4
ASNA1
ATL2
ATP1A1
ATP2A2
ATP5B
ATP5D
ATP5J2
ATP6V0B
ATP6V0C
ATP6V1A
ATP6V1B2
ATP6V1D
ATP6V1E1
ATP6V1F
ATP6V1G1
ATP6V1H
ATR
AURKA
AURKAIP1
AURKB
BANP
BCAS2
BCL2L1
BCLAF1
BDP1
BIRC5
BMS1
BOP1
BORA
BRCA2
BRD4
BRF1
BRF2
BRIX1
BUB1
BUB1B
BUB3
BUD13
BUD31
BYSL
C11orf57
C14orf166
C17orf58
C17orf96
C19orf53
C1orf109
C21orf59
C3orf17
C9orf114
CACNB3
CACTIN
CAP1
CAPZB
CARS
CCDC101
CCDC115
CCDC130
CCDC174
CCDC59
CCDC84
CCDC86
CCDC94
CCNA2
CCNB1
CCNH
CCNK
CCT2
CCT3
CCT4
CCT5
CCT8
CDC123
CDC16
CDC20
CDC23
CDC27
CDC37
CDC40
CDC45
CDC5L
CDC6
CDC7
CDC73
CDCA5
CDCA8
CDIPT
CDK1
CDK11A
CDK2
CDK7
CDK9
CDT1
CEBPZ
CENPA
CENPE
CENPH
CENPK
CENPN
CENPT
CENPW
CEP192
CHAF1A
CHAF1B
CHCHD1
CHCHD4
CHD4
CHEK1
CHERP
CHMP1A
CHMP2A
CHMP4B
CHMP5
CHMP6
CHMP7
CHORDC1
CIAO1
CINP
CIRH1A
CKAP5
CLNS1A
CLP1
CLSPN
CLTC
CMPK1
CMTR1
CNIH4
CNOT1
CNOT3
COASY
COG1
COG2
COG3
COG4
COG8
COPA
COPB1
COPB2
COPE
COPG1
COPS2
COPS3
COPS4
COPS5
COPS6
COPZ1
COQ4
COX15
COX17
COX6C
COX7C
CPNE7
CPSF1
CPSF2
CPSF3
CPSF3L
CPSF4
CPSF6
CRCP
CRLS1
CRNKL1
CSE1L
CSNK1A1
CSNK2B
CSTF1
CSTF3
CTCF
CTDP1
CTNNBL1
CTR9
CTU2
CUL1
CUL2
CWC22
CWF19L2
CXXC1
CYC1
CYCS
DAD1
DAP3
DARS
DBR1
DCLRE1B
DCTN2
DCTN3
DCTN5
DCTN6
DDB1
DDOST
DDX1
DDX10
DDX11
DDX20
DDX21
DDX23
DDX24
DDX27
DDX41
DDX42
DDX46
DDX47
DDX49
DDX51
DDX54
DDX55
DDX56
DDX59
DDX6
DGCR14
DHDDS
DHPS
DHX15
DHX16
DHX33
DHX36
DHX37
DHX8
DICER1
DIEXF
DIS3
DMAP1
DNAJA3
DNAJC17
DNAJC9
DNM2
DNTTIP2
DONSON
DPAGT1
DPH3
DR1
DSN1
DTL
DTYMK
DUT
DYNC1H1
DYNC1I2
DYNLRB1
EBNA1BP2
ECD
ECT2
EDC4
EEF2
EFTUD2
EIF1
EIF1AD
EIF2B1
EIF2B2
EIF2B3
EIF2B4
EIF2B5
EIF2S1
EIF3A
EIF3B
EIF3D
EIF3E
EIF3G
EIF3H
EIF3I
EIF3M
EIF4A1
EIF4A3
EIF4B
EIF4E
EIF4G1
EIF4G2
EIF5
EIF5A
EIF6
ELAC2
ELL
ELP3
ELP5
ELP6
EMC1
EMC3
EMC4
EP400
EPRS
ERCC2
ERH
ESF1
ESPL1
ETF1
EXOC3
EXOC4
EXOSC10
EXOSC2
EXOSC3
EXOSC4
EXOSC5
EXOSC6
EXOSC7
EXOSC8
EXOSC9
FAM21C
FAM32A
FAM96B
FARSA
FARSB
FBL
FBXO5
FDPS
FDXR
FEN1
FIP1L1
FNBP4
FNTA
FNTB
FOXD4
FTSJ3
GABPA
GAR1
GARS
GBF1
GCN1L1
GEMIN4
GEMIN5
GEMIN6
GEMIN7
GFER
GGPS1
GGTLC2
GINS1
GINS2
GINS3
GINS4
GJA3
GLE1
GLTSCR2
GMPPB
GNB1L
GNB2L1
GNL2
GNL3
GNPNAT1
GOLGA6A
GOSR2
GPN1
GPN2
GPN3
GPS1
GRPEL1
GRWD1
GSPT1
GTF2A1
GTF2A2
GTF2B
GTF2E1
GTF2E2
GTF2F2
GTF2H1
GTF2H4
GTF3A
GTF3C1
GTF3C5
GTF3C6
GTPBP4
GUK1
HARS
HARS2
HAUS1
HAUS3
HAUS4
HAUS5
HAUS8
HDAC3
HEATR1
HGS
HINFP
HIRA
HIST1H2BE
HIST1H2BJ
HIST1H2BL
HIST1H2BM
HIST2H2AC
HIST2H2BE
HJURP
HLA-C
HMGCR
HMGCS1
HMGN2
HNRNPH1
HNRNPK
HNRNPL
HNRNPM
HNRNPU
HSD17B12
HSPA5
HSPA9
HSPD1
HYOU1
HYPK
IARS
IARS2
IFITM2
IK
IKBKAP
ILF2
ILF3
IMP3
IMP4
INCENP
INTS1
INTS2
INTS3
INTS5
INTS7
INTS8
INTS9
IPO11
IPO13
IPO7
IPO9
ISCA2
ISCU
ISG20L2
ISY1
JAZF1
KANSL2
KANSL3
KARS
KAT5
KAT8
KCMF1
KIAA0391
KIAA1429
KIF11
KIF14
KIF23
KIN
KLC2
KPNB1
KRR1
KRTAP5-7
KTI12
LAMTOR4
LARS
LENG8
LETM1
LIN54
LONP1
LRPPRC
LRR1
LSG1
LSM2
LSM3
LSM4
LSM6
LSM7
LTV1
LUC7L3
LYRM4
MAD2L1
MAD2L2
MAK16
MARS
MARS2
MASTL
MAT2A
MCM2
MCM3
MCM3AP
MCM4
MCM5
MCM6
MCM7
MCMBP
MDN1
MED11
MED17
MED18
MED21
MED22
MED26
MED28
MED29
MED30
MED4
MED6
MED7
MED8
MED9
MEPCE
METTL14
METTL16
METTL3
MFAP1
MIS12
MIS18A
MIS18BP1
MMS19
MMS22L
MNAT1
MOCS3
MPHOSPH10
MRGBP
MRPL10
MRPL11
MRPL12
MRPL13
MRPL14
MRPL16
MRPL18
MRPL21
MRPL27
MRPL3
MRPL33
MRPL34
MRPL35
MRPL36
MRPL38
MRPL39
MRPL4
MRPL41
MRPL43
MRPL49
MRPL53
MRPL54
MRPL55
MRPL9
MRPS11
MRPS14
MRPS16
MRPS21
MRPS22
MRPS23
MRPS34
MRPS5
MRPS7
MRTO4
MTBP
MTOR
MTPAP
MVD
MVK
MYBBP1A
MYC
MYO1H
N6AMT1
NAA15
NAA20
NAA25
NAA35
NAA50
NACA
NAE1
NAF1
NAPA
NARFL
NARS
NASP
NAT10
NCAPD2
NCAPD3
NCAPG
NCAPG2
NCAPH
NCBP1
NCBP2
NCL
NDC1
NDC80
NDNL2
NDOR1
NDUFA2
NDUFAB1
NDUFS5
NEDD1
NEDD8
NELFA
NELFB
NELFE
NFRKB
NFS1
NFYB
NFYC
NHLRC2
NHP2
NHP2L1
NIFK
NIP7
NLE1
NMD3
NMT1
NOB1
NOC3L
NOC4L
NOL10
NOL12
NOL6
NOL7
NOL8
NOL9
NOLC1
NOM1
NOP10
NOP14
NOP16
NOP2
NOP56
NOP58
NOP9
NOTCH2NL
NPAT
NPEPPS
NPLOC4
NRBF2
NRBP1
NRDE2
NRF1
NSA2
NSMCE1
NUBP1
NUBP2
NUDT21
NUF2
NUMA1
NUP107
NUP133
NUP153
NUP155
NUP160
NUP205
NUP214
NUP43
NUP54
NUP62
NUP85
NUP88
NUP93
NUP98
NUS1
NUTF2
NVL
NXF1
OIP5
OLFML3
ORAOV1
ORC1
ORC6
OSGEP
OSTC
PA2G4
PABPC1
PABPN1
PAF1
PAFAH1B1
PAK1IP1
PAM16
PAXBP1
PCBP1
PCBP2
PCF11
PCID2
PCNA
PCNP
PDAP1
PDCD11
PDCD2
PDCD5
PDCD6
PDCD7
PDE4DIP
PDRG1
PELO
PELP1
PES1
PFDN2
PFDN6
PFN1
PGD
PGS1
PHAX
PHB
PHB2
PHF5A
PI4KA
PIK3C3
PIK3R4
PKMYT1
PLK1
PLK4
PLRG1
PMF1
PMPCA
PMPCB
PNKP
PNN
PNPT1
POLA2
POLD1
POLD2
POLD3
POLE
POLE2
POLR1A
POLR1B
POLR1C
POLR1E
POLR2A
POLR2B
POLR2C
POLR2D
POLR2E
POLR2F
POLR2G
POLR2H
POLR2I
POLR2K
POLR2L
POLR3A
POLR3B
POLR3C
POLR3D
POLR3E
POLR3F
POLR3H
POLR3K
POLRMT
POP1
POP5
PPA1
PPAN
PPARGC1B
PPIE
PPIL1
PPIL2
PPIL4
PPP1CA
PPP1R10
PPP1R11
PPP1R12A
PPP1R15B
PPP1R2
PPP1R7
PPP1R8
PPP2CA
PPP2R1A
PPP2R3C
PPP2R4
PPP4C
PPP6C
PPRC1
PPWD1
PRC1
PRDM10
PREB
PRELID1
PRIM1
PRKRIP1
PRMT1
PRMT5
PRPF19
PRPF3
PRPF31
PRPF38A
PRPF38B
PRPF4
PRPF40A
PRPF6
PRPF8
PRRC2A
PSAT1
PSMA1
PSMA2
PSMA3
PSMA4
PSMA5
PSMA6
PSMA7
PSMB1
PSMB2
PSMB3
PSMB4
PSMB5
PSMB6
PSMB7
PSMC1
PSMC2
PSMC3
PSMC4
PSMC5
PSMC6
PSMD1
PSMD11
PSMD12
PSMD13
PSMD14
PSMD2
PSMD3
PSMD4
PSMD6
PSMD7
PSMG3
PSMG4
PTCD3
PTMA
PTPMT1
PTPN23
PUF60
PWP1
PWP2
PYROXD1
QARS
RABGGTA
RABGGTB
RACGAP1
RAD17
RAD21
RAD51
RAD51C
RAD51D
RAD9A
RAE1
RAN
RANBP2
RANGAP1
RARS
RARS2
RBBP4
RBBP5
RBBP6
RBBP8
RBM14
RBM17
RBM19
RBM22
RBM25
RBM28
RBM39
RBM42
RBM48
RBM8A
RBMXL1
RCC1
RCL1
REV3L
RFC2
RFC3
RFC4
RFC5
RFT1
RINT1
RIOK1
RIOK2
RMI1
RNF168
RNF20
RNF4
RNF40
RNGTT
RNMT
RNPC3
ROMO1
RPA1
RPA2
RPA3
RPAIN
RPAP1
RPAP2
RPAP3
RPE
RPF1
RPF2
RPL10A
RPL11
RPL12
RPL14
RPL17
RPL18
RPL19
RPL23
RPL24
RPL27
RPL27A
RPL3
RPL31
RPL34
RPL35
RPL35A
RPL36
RPL36AL
RPL37
RPL37A
RPL38
RPL4
RPL5
RPL7
RPL7A
RPL8
RPL9
RPLP0
RPLP2
RPN1
RPN2
RPP14
RPP21
RPP30
RPP40
RPS10
RPS11
RPS12
RPS13
RPS15A
RPS16
RPS19
RPS19BP1
RPS20
RPS21
RPS23
RPS24
RPS25
RPS27A
RPS28
RPS29
RPS3
RPS6
RPS8
RPS9
RPTOR
RQCD1
RRM1
RRM2
RRP1
RRP12
RRP15
RRS1
RSL1D1
RSL24D1
RSRC2
RTCB
RTFDC1
RTTN
RUVBL1
RUVBL2
SACM1L
SAE1
SAP18
SAP30BP
SARS
SART1
SART3
SASS6
SBDS
SBNO1
SCFD1
SDAD1
SDE2
SDHAF2
SDHC
SEC13
SEC16A
SEC61A1
SEC61G
SEC63
SEH1L
SENP6
SETD1A
SETD2
SF1
SF3A1
SF3A2
SF3A3
SF3B1
SF3B2
SF3B3
SF3B4
SF3B5
SFPQ
SFSWAP
SGOL1
SHFM1
SHQ1
SIN3A
SKA3
SKIV2L2
SKP2
SLC25A10
SLC35B1
SLC39A7
SLC7A6OS
SLU7
SMARCB1
SMC2
SMC3
SMC4
SMG1
SMG5
SMG6
SMNDC1
SMU1
SNAPC1
SNAPC2
SNAPC3
SNAPC4
SNAPC5
SNF8
SNIP1
SNRNP200
SNRNP25
SNRNP27
SNRNP35
SNRNP40
SNRNP70
SNRPA1
SNRPB
SNRPC
SNRPD1
SNRPD2
SNRPD3
SNRPE
SNRPF
SNRPG
SNUPN
SNW1
SOD1
SON
SPATA5
SPATA5L1
SPC24
SPC25
SPCS2
SPCS3
SPDL1
SPDYE1
SPRTN
SRBD1
SRCAP
SRFBP1
SRP14
SRP19
SRP54
SRP68
SRP72
SRP9
SRPR
SRPRB
SRRM1
SRRT
SRSF1
SRSF10
SRSF11
SRSF2
SRSF3
SRSF7
SS18L2
SSRP1
SSU72
STAT5A
STIL
STRIP1
STX5
SUGP1
SUPT4H1
SUPT5H
SUPT6H
SUPV3L1
SURF6
SYF2
SYMPK
SYS1
TADA2A
TADA3
TAF10
TAF1B
TAF1C
TAF5
TAF6
TAF7
TAF8
TAMM41
TANGO6
TARS
TARS2
TBCA
TBCB
TBCC
TBCD
TBCE
TBL3
TCEB2
TCP1
TDGF1
TELO2
TEX10
TFAM
TFDP1
TFIP11
TGS1
THAP1
THOC1
THOC5
THOC7
TICRR
TIMELESS
TIMM10
TIMM13
TIMM44
TIMM9
TINF2
TIPIN
TLN1
TMA16
TMED2
TMEM199
TMEM258
TMEM69
TMSB10
TNNT2
TNPO3
TOMM20
TOMM22
TOMM40
TONSL
TOP1
TOP2A
TOP3A
TOPBP1
TP53RK
TPR
TPT1
TPX2
TRAIP
TRAPPC1
TRAPPC11
TRAPPC3
TRAPPC4
TRAPPC5
TRAPPC8
TRIAP1
TRIM43
TRMT112
TRNT1
TRRAP
TSEN2
TSEN34
TSEN54
TSFM
TSG101
TSR1
TTC1
TTC27
TTC4
TTF2
TTI1
TTI2
TTK
TUBA1C
TUBB
TUBG1
TUBGCP2
TUBGCP3
TUBGCP4
TUBGCP5
TUBGCP6
TUT1
TWISTNB
TXN
TXNL4A
TXNL4B
U2AF1
U2AF2
U2SURP
UBA2
UBA3
UBAP1
UBE2I
UBE2L3
UBE2M
UBE2N
UBL5
UBR4
UBTF
UFD1L
UFM1
UPF1
UPF2
UQCRH
UQCRQ
URB1
URB2
URI1
URM1
USP36
USP39
USP5
USP8
USPL1
UTP11L
UTP15
UTP18
UTP20
UTP23
UTP3
UTP6
VARS
VARS2
VCP
VHL
VMP1
VPS13D
VPS18
VPS25
VPS28
VPS33A
VPS35
VPS41
VPS51
VWA9
WARS
WBP1
WBP11
WBSCR16
WBSCR22
WDHD1
WDR12
WDR18
WDR24
WDR25
WDR3
WDR43
WDR46
WDR5
WDR55
WDR61
WDR7
WDR70
WDR74
WDR75
WDR77
WDR82
WDR92
WEE1
WIBG
WNK1
XAB2
XPO1
XPO5
XRCC3
XRCC6
XRN1
XRN2
YAE1D1
YARS
YARS2
YBX1
YEATS2
YEATS4
YKT6
YPEL5
YRDC
YY1
ZBTB11
ZBTB17
ZC3H18
ZC3H8
ZFC3H1
ZMAT2
ZMAT5
ZNF131
ZNF207
ZNF253
ZNF317
ZNF407
ZNF492
ZNF574
ZNF676
ZNF687
ZNF720
ZNF830
ZNHIT2
ZNHIT3
ZNHIT6
ZNRD1

### Sheet: CommonDependencies_Sanger
gene
AAMP
AARS
AATF
ABCE1
ABCF1
ABT1
ACIN1
ACLY
ACTG1
ACTL6A
ACTR10
ACTR2
AFG3L2
AGAP6
AK6
AKIRIN2
ALDOA
ALG1
ALG11
ALG14
ALG1L
ALG2
ALYREF
ANAPC10
ANAPC11
ANAPC2
ANAPC4
ANAPC5
ANKLE2
AP2M1
AQR
ARCN1
ARGLU1
ARIH1
ARL2
ARMC7
ARPC3
ARPC4
ATP2A2
ATP5A1
ATP5B
ATP5D
ATP5F1
ATP5H
ATP5J2
ATP6V0B
ATP6V0C
ATP6V0D1
ATP6V1A
ATP6V1B2
ATP6V1C1
ATP6V1D
ATP6V1E1
ATP6V1F
ATP6V1G1
ATP6V1H
ATR
ATRIP
AURKA
AURKB
BAK1
BANP
BCAS2
BCL2L1
BCLAF1
BDP1
BIRC5
BMS1
BOLA3
BOP1
BPTF
BRD4
BRF1
BRF2
BRIX1
BUB1
BUB1B
BUB3
BUD13
BUD31
BYSL
C12orf45
C17orf49
C17orf89
C18orf21
C1orf131
C21orf59
C3orf17
C9orf114
CA5A
CACTIN
CAPZB
CARS
CASC5
CCAR1
CCDC23
CCDC59
CCDC84
CCDC86
CCDC94
CCNA2
CCNB1
CCNH
CCNK
CCT2
CCT3
CCT4
CCT5
CCT6A
CCT7
CCT8
CD8B
CDC123
CDC16
CDC20
CDC23
CDC26
CDC27
CDC37
CDC40
CDC45
CDC5L
CDC6
CDC7
CDC73
CDCA5
CDCA8
CDK1
CDK11A
CDK12
CDK2
CDK7
CDK9
CDT1
CEBPZ
CELSR2
CENPA
CENPC
CENPE
CENPK
CENPL
CENPM
CENPN
CENPT
CENPW
CEP192
CHAF1A
CHAF1B
CHCHD4
CHD4
CHEK1
CHERP
CHMP2A
CHMP3
CHMP6
CIAO1
CINP
CIRH1A
CKAP5
CLNS1A
CLP1
CLSPN
CLTC
CMPK1
CMTR1
CNOT3
COG8
COPA
COPB1
COPB2
COPE
COPG1
COPS2
COPS4
COPS5
COPS6
COPS8
COPZ1
COQ4
COX17
CPSF1
CPSF2
CPSF3
CPSF3L
CPSF4
CPSF6
CRCP
CRCT1
CRKL
CRNKL1
CSE1L
CSNK1A1
CSNK2B
CSTF3
CTCF
CTDP1
CTNNBL1
CTR9
CUL3
CWC22
CWC25
CXCL2
DAD1
DAP3
DARS
DBF4
DBR1
DCTN2
DCTN3
DCTN4
DCTN5
DCTN6
DDB1
DDOST
DDX10
DDX18
DDX20
DDX21
DDX23
DDX24
DDX27
DDX41
DDX42
DDX46
DDX47
DDX49
DDX5
DDX51
DDX52
DDX54
DDX55
DDX56
DDX59
DDX6
DGCR14
DGCR8
DHDDS
DHFRL1
DHX15
DHX16
DHX33
DHX36
DHX37
DHX38
DHX8
DHX9
DIEXF
DIMT1
DIS3
DMAP1
DNAJA1
DNAJA3
DNAJC17
DNAJC8
DNAJC9
DNM2
DNMT1
DNTTIP2
DONSON
DPH3
DR1
DSCR4
DSN1
DTL
DTYMK
DUT
DUXA
DYNC1H1
DYNC1I2
DYNLRB1
EAPP
EBNA1BP2
ECD
ECT2
EEF1G
EEF2
EFTUD1
EFTUD2
EGR2
EIF1
EIF1AD
EIF2B1
EIF2B2
EIF2B3
EIF2B4
EIF2B5
EIF2S1
EIF3A
EIF3B
EIF3D
EIF3E
EIF3F
EIF3G
EIF3H
EIF3I
EIF3J
EIF3M
EIF4A1
EIF4A3
EIF4E
EIF4G1
EIF5
EIF5A
EIF5B
EIF6
ELAC2
ELL
ELP3
ELP4
ELP6
ENY2
EP400
EPRS
ERCC2
ERCC3
ERH
ERVW-1
ESPL1
ETF1
EWSR1
EXOSC2
EXOSC3
EXOSC4
EXOSC5
EXOSC6
EXOSC7
EXOSC8
EXOSC9
FAM103A1
FAM32A
FAM96B
FARSA
FARSB
FBL
FBXO5
FBXW11
FDX1L
FEN1
FIP1L1
FKBP1A
FNTA
FTSJ3
GABPA
GAPDH
GARS
GBF1
GEMIN5
GEMIN7
GGPS1
GGTLC1
GGTLC2
GINS1
GINS2
GINS3
GINS4
GLTSCR2
GMPPB
GMPS
GNB2L1
GNL2
GNL3
GOLGA6A
GOSR2
GOT2
GPN1
GPN2
GPN3
GPS1
GRPEL1
GSPT1
GTF2A1
GTF2A2
GTF2B
GTF2E1
GTF2E2
GTF2F1
GTF2F2
GTF2H1
GTF2H3
GTF2H4
GTF3A
GTF3C1
GTF3C2
GTF3C4
GTPBP4
GUK1
HAPLN2
HARS
HAUS1
HAUS2
HAUS3
HAUS4
HAUS5
HAUS6
HAUS8
HDAC3
HEATR1
HGS
HIGD2A
HINFP
HIST1H2AC
HIST1H2AD
HIST1H2AG
HIST1H2AH
HIST1H2AK
HIST1H2AL
HIST1H2AM
HIST1H2BB
HIST1H2BC
HIST1H2BE
HIST1H2BG
HIST1H2BH
HIST1H2BJ
HIST1H2BL
HIST1H2BN
HIST1H3D
HIST1H3G
HIST1H3I
HIST2H2AC
HIST2H2BE
HIST3H3
HJURP
HMGCR
HMGCS1
HNRNPK
HNRNPL
HNRNPU
HSP90B1
HSPA8
HSPA9
HSPD1
HYOU1
HYPK
IARS
IARS2
ICT1
IFNL2
IFNL3
IK
IKBKAP
ILF2
ILF3
IMP3
IMP4
INCENP
INO80
INO80B
INTS1
INTS2
INTS3
INTS4
INTS5
INTS7
INTS8
INTS9
IPO11
IPO13
IPO7
ISCA2
ISCU
ISG20L2
ISY1
KANSL2
KANSL3
KARS
KAT8
KCMF1
KIAA1429
KIF11
KIF18A
KIF20A
KIF23
KIN
KPNB1
KRR1
KRT86
KRTAP4-11
KRTAP4-2
KRTAP4-8
KRTAP5-1
KRTAP5-10
KRTAP5-11
KRTAP5-6
KRTAP5-8
KRTAP9-6
LARS
LCE1E
LCE2A
LCE2B
LCE2D
LCE5A
LDHA
LIN52
LMNA
LONP1
LRR1
LSG1
LSM10
LSM11
LSM2
LSM3
LSM4
LSM5
LSM7
LTV1
LUC7L3
LYRM4
MAD2L1
MAD2L1BP
MAD2L2
MAGOH
MAK16
MARS
MASTL
MAT2A
MAX
MCM10
MCM2
MCM3
MCM3AP
MCM4
MCM5
MCM6
MCM7
MCRS1
MDN1
MED11
MED17
MED18
MED20
MED21
MED22
MED26
MED28
MED29
MED30
MED31
MED4
MED6
MEPCE
METTL16
MFAP1
MFN2
MIS12
MMS22L
MOB4
MPHOSPH10
MRPL10
MRPL34
MRPL36
MRPL37
MRPL45
MRPL49
MRPS10
MRPS18A
MRPS21
MRPS5
MRTO4
MT1A
MT1B
MT1E
MTBP
MTOR
MVK
MYBBP1A
MYC
MZT1
NAA15
NAA20
NAA38
NAA50
NACA
NAPA
NARFL
NARS
NAT10
NCAPD2
NCAPG
NCAPH
NCBP1
NCBP2
NCL
NDC80
NDUFA13
NDUFB3
NDUFB9
NEDD1
NEDD8
NELFCD
NELFE
NFS1
NFYC
NGDN
NHP2
NHP2L1
NIFK
NIP7
NLE1
NMD3
NOB1
NOC2L
NOC4L
NOL10
NOL11
NOL12
NOL6
NOL7
NOL8
NOL9
NOM1
NOP10
NOP14
NOP16
NOP2
NOP56
NOP58
NOP9
NOTCH2NL
NPAT
NPLOC4
NRBP1
NRDE2
NRF1
NSA2
NSL1
NUBP1
NUDC
NUDT21
NUF2
NUFIP1
NUMA1
NUP107
NUP133
NUP153
NUP155
NUP160
NUP205
NUP214
NUP62
NUP85
NUP88
NUP93
NUP98
NUS1
NUTF2
NVL
NXF1
OIP5
OPA1
ORAOV1
ORC1
ORC6
OSGEP
OTOP1
PABPC1
PABPN1
PAF1
PAFAH1B1
PAK1IP1
PAM16
PCBP1
PCBP2
PCF11
PCID2
PCNA
PDCD11
PDCD2
PDCD7
PDE4DIP
PDRG1
PELP1
PES1
PFDN1
PFDN2
PFDN5
PFDN6
PGGT1B
PHAX
PHB
PHB2
PHF5A
PIP5K1A
PISD
PKMYT1
PLK1
PLK4
PLRG1
PMF1
PMPCA
PMPCB
PNN
PNO1
PNPT1
POLA2
POLD1
POLD2
POLD3
POLE
POLR1A
POLR1B
POLR1C
POLR2A
POLR2B
POLR2C
POLR2D
POLR2E
POLR2F
POLR2G
POLR2H
POLR2I
POLR2K
POLR2L
POLR3A
POLR3B
POLR3C
POLR3E
POLR3F
POLR3H
POLR3K
POM121C
POMP
POP1
POP4
POP5
POP7
POTEI
POU5F1
PPA1
PPAN
PPAT
PPIAL4G
PPIL1
PPIL2
PPIL4
PPP1CA
PPP1CB
PPP1R10
PPP1R11
PPP1R12A
PPP1R14B
PPP1R2
PPP1R7
PPP1R8
PPP4C
PPWD1
PRAC1
PRC1
PREB
PRELID1
PRIM1
PRMT1
PRMT5
PRPF18
PRPF19
PRPF3
PRPF31
PRPF38A
PRPF38B
PRPF4
PRPF40A
PRPF4B
PRPF6
PRPF8
PRR13
PSMA1
PSMA2
PSMA3
PSMA4
PSMA5
PSMA6
PSMA7
PSMB1
PSMB2
PSMB3
PSMB4
PSMB5
PSMB6
PSMB7
PSMC1
PSMC2
PSMC3
PSMC4
PSMC5
PSMC6
PSMD1
PSMD11
PSMD12
PSMD13
PSMD14
PSMD2
PSMD3
PSMD4
PSMD6
PSMD7
PSMG3
PSMG4
PTCD3
PTPN11
PTPN23
PUF60
PWP2
QARS
RAB1B
RABGGTA
RABGGTB
RABL2A
RAC1
RACGAP1
RAD17
RAD21
RAD51
RAD51C
RAE1
RAN
RANBP2
RANGAP1
RAP1B
RARS
RASA4
RBBP4
RBBP5
RBBP6
RBBP8
RBM14
RBM17
RBM19
RBM22
RBM25
RBM39
RBM42
RBM8A
RBMXL1
RBX1
RCC1
RCL1
RFC2
RFC3
RFC4
RFC5
RHEB
RHOQ
RINT1
RIOK1
RIOK2
RNF20
RNGTT
RNMT
RNPC3
ROMO1
RPA1
RPA2
RPA3
RPAIN
RPAP1
RPAP2
RPAP3
RPE
RPF1
RPF2
RPL10A
RPL11
RPL12
RPL14
RPL17
RPL18
RPL19
RPL23
RPL24
RPL27
RPL27A
RPL28
RPL3
RPL30
RPL31
RPL34
RPL35
RPL35A
RPL36
RPL36AL
RPL37A
RPL38
RPL4
RPL5
RPL7
RPL7A
RPL7L1
RPL8
RPLP0
RPLP2
RPN2
RPP14
RPP38
RPS10
RPS11
RPS12
RPS13
RPS15
RPS15A
RPS16
RPS19
RPS19BP1
RPS20
RPS21
RPS23
RPS24
RPS25
RPS27A
RPS28
RPS29
RPS3
RPS5
RPS6
RPS8
RPS9
RPTOR
RRM1
RRM2
RRP1
RRP12
RRP15
RRP7A
RRP9
RRS1
RSL1D1
RSL24D1
RTF1
RTFDC1
RUVBL1
RUVBL2
SACM1L
SAE1
SAMM50
SAP18
SAP30BP
SARS
SARS2
SART1
SART3
SBDS
SBNO1
SCFD1
SCG5
SDAD1
SDE2
SDHC
SEC13
SEC61A1
SEC61G
SEH1L
SENP6
SETD1A
SETD8
SF1
SF3A1
SF3A2
SF3A3
SF3B1
SF3B2
SF3B3
SF3B4
SF3B5
SFPQ
SFSWAP
SGOL1
SHFM1
SIN3A
SKA2
SKA3
SKIV2L2
SKP1
SLC25A3
SLC35B1
SLC7A6OS
SLC9B1
SLMO2
SLU7
SMARCE1
SMC2
SMC3
SMC4
SMC5
SMC6
SMG1
SMG5
SMG6
SMNDC1
SMU1
SNAPC1
SNAPC2
SNAPC3
SNAPC4
SNAPC5
SNF8
SNRNP200
SNRNP25
SNRNP27
SNRNP35
SNRNP40
SNRNP70
SNRPA1
SNRPB
SNRPC
SNRPD1
SNRPD2
SNRPD3
SNRPE
SNRPF
SNRPG
SNUPN
SNW1
SOD1
SON
SPATA5L1
SPC24
SPC25
SPCS2
SPCS3
SPDL1
SPDYE1
SPRTN
SRBD1
SRCAP
SRP19
SRP54
SRP68
SRP72
SRP9
SRPR
SRRM1
SRRT
SRSF1
SRSF10
SRSF11
SRSF2
SRSF3
SRSF7
SS18L2
SSB
SSRP1
SSU72
STX18
STX5
SUDS3
SUGP1
SUPT16H
SUPT5H
SUPT6H
SUPV3L1
SURF6
SYF2
SYMPK
SYS1
TADA2A
TAF10
TAF12
TAF1A
TAF1B
TAF1C
TAF6
TANGO6
TARS
TBCA
TBCB
TBCD
TBL3
TBP
TCEB2
TCOF1
TCP1
TERF1
TEX10
TFIP11
TGS1
THOC1
THOC5
THOC7
TICRR
TIMELESS
TIMM10
TIMM13
TIMM44
TIMM9
TINF2
TIPIN
TMA16
TMA7
TMEM183A
TMEM258
TNPO3
TOMM22
TOMM40
TONSL
TOP1
TOP2A
TOP3A
TOPBP1
TP53RK
TPI1
TPR
TPT1
TPX2
TRAPPC1
TRAPPC11
TRAPPC3
TRAPPC4
TRAPPC5
TRAPPC8
TRIAP1
TRIM37
TRMT112
TRNT1
TRRAP
TSG101
TSR1
TTC1
TTC27
TTF1
TTI1
TTI2
TTK
TUBA1C
TUBB
TUBG1
TUBGCP2
TUBGCP3
TUBGCP4
TUBGCP5
TUBGCP6
TUT1
TWISTNB
TXN
TXNL4A
TXNL4B
U2AF1
U2AF2
U2SURP
UBA2
UBAP1
UBB
UBE2C
UBE2D3
UBE2I
UBE2L3
UBE2M
UBE2N
UBE2V1
UBL5
UBR4
UBTF
UFC1
UFD1L
UPF1
UPF2
UQCRH
URB1
URB2
URI1
USP10
USP17L5
USP36
USP37
USP39
USP5
USPL1
UTP11L
UTP15
UTP18
UTP20
UTP23
UTP6
VARS
VCP
VDAC1
VMP1
VPS18
VPS25
VPS28
VPS52
VPS72
VTI1B
WARS
WBP1
WBP11
WBSCR22
WDHD1
WDR12
WDR18
WDR25
WDR3
WDR33
WDR36
WDR43
WDR46
WDR5
WDR55
WDR70
WDR74
WDR75
WDR77
WDR82
WEE1
WTAP
XAB2
XPO1
XRCC5
XRCC6
XRN2
YAE1D1
YARS
YBX1
YKT6
YRDC
YTHDC1
YY1
ZBTB11
ZBTB17
ZBTB8OS
ZC3H13
ZC3H8
ZCCHC9
ZMAT2
ZMAT5
ZNF131
ZNF207
ZNF285
ZNF335
ZNF407
ZNF593
ZNF830
ZNHIT2
ZNRD1
