## Supplemental Table 7 for "Agreement between two large pan-cancer CRISPR-Cas9 gene dependency datasets"

### Sheet: S Table 8 - Markers agreem. ROC
	Supplementary Table 8 - Dependency markers ROC results
			Broad significant associations vs. Sanger ranked association p-values						Sanger significant associations vs. Broad ranked association p-values
			N of significant associations	Area under the Precision/Recall curve (AUPRC)	Random AUPRC	Area under the ROC curve (AUROC)	Random AUROC		N of significant associations	Area under the Precision/Recall curve (AUPRC)	Random AUPRC	Area under the ROC curve (AUROC)	Random AUROC
Significance quantile	0.2		100	0.778752	0.00340715	0.997137	0.5		109	0.762814	0.0037138	0.980711	0.5
	0.4		200	0.634284	0.00681431	0.987062	0.5		217	0.658593	0.00739353	0.98324	0.5
	0.6		300	0.607947	0.0102215	0.975176	0.5		325	0.599295	0.0110733	0.965151	0.5
	0.8		400	0.596952	0.0136286	0.966208	0.5		433	0.582497	0.014753	0.950586	0.5
	1		500	0.594009	0.0170358	0.9582	0.5		542	0.588267	0.0184668	0.943883	0.5
